# A cell-autonomous role for primary cilia in long-range commissural axon guidance

**DOI:** 10.1101/2022.08.15.503894

**Authors:** Alexandre Dumoulin, Nicole H. Wilson, Kerry L. Tucker, Esther T. Stoeckli

**Author notes:** corresponding author: E.T.S., send correspondence to: Esther T. Stoeckli.

## Abstract

Ciliopathies are characterized by the absence or dysfunction of primary cilia. Despite the fact that cognitive impairments are a common feature of ciliopathies, how cilia dysfunction affects neuronal development has not been characterized in detail. Here, we show that the primary cilium is required cell-autonomously by neurons during neural circuit formation. In particular, the primary cilium is crucial during axonal pathfinding for the switch in responsiveness of axons at a choice point, or intermediate target. Utilizing animal models and in vivo, ex vivo, as well as in vitro experiments, we provide evidence for a critical role of the primary cilium in long-range axon guidance. The primary cilium on the cell body of commissural neurons transduces long-range guidance signals sensed by growth cones navigating an intermediate target. In extension of our finding that Shh is required for the rostral turn of post-crossing commissural axons, we show here that the cilium is required for a transcriptional change of axon guidance receptors, which in turn mediate the repulsive response to floorplate-derived Shh shown by post-crossing commissural axons.
