## Supplementary material for "A cell-autonomous role for primary cilia in long-range commissural axon guidance": spread sheet

### Sheet: Fig. 2
Fig. 2 H
Condition: Wild-type			at least 4 injection sites/embryo
											% normal			Statistics (done with Graphpad Prism):
	litter #	embryo #	# inj. sites		% normal	% ipsilateral errors	% stalling in FP	% no turning	% caudal turns		WT	Cbs/Cbs						Table Analyzed	Fig.2H
	168	W1	17		0.65	0	0	0.35	0		0.65	0
	168	W2	13		0.54	0	0	0.46	0		0.54	0.4						Column B	% normal Cbs/Cbs
	168	W3	13		0.92	0	0	0.08	0		0.92	0.4						vs.	vs.
	168	W5	9		0.67	0	0	0.33	0		0.67	0.1						Column A	% normal WT
	1208	W6	5		0.8	0	0	0.2	0		0.8	0
	1208	W7	10		1	0	0	0	0		1	0						Unpaired t test
	1208	W8	6		0.83	0	0	0.17	0		0.83	0.1						P value	<0.0001
	931203	W5	12		0.83	0	0	0.17	0		0.83	0						P value summary	****
	931203	W6	9		0.89	0	0	0.11	0		0.89							Significantly different (P < 0.05)?	Yes
	1277	W1	12		0.83	0	0	0.17	0		0.83							One- or two-tailed P value?	Two-tailed
	1277	W2	12		0.83	0	0	0.17	0		0.83							t, df	t=9.602, df=17
		N(embryos):	11	average:	0.799091	0	0	0.200909	0	average:	0.799091	0.125
		n(injection sites):	118	stdev:	0.131564	0	0	0.131564	0	stdev:	0.131564	0.175255						How big is the difference?
																		Mean of column A	79.91
																		Mean of column B	12.5
																		Difference between means (B - A) ± SEM	-67.41 ± 7.021
																		95% confidence interval	-82.22 to -52.60
																		R squared (eta squared)	0.8443
																		F test to compare variances
Condition: Cbs/Cbs																		F, DFn, Dfd	1.774, 7, 10
	litter #	embryo #	# inj. sites		% normal	% ipsilateral errors	% stalling in FP	% no turning	% caudal turns									P value	0.3961
	168	M1	7		0	0	0.14	0.29	0.86									P value summary	ns
	168	M2	5		0.4	0	0.2	0.2	0.6									Significantly different (P < 0.05)?	No
	168	M3	5		0.4	0	0	0.4	0.4
	1207	M1	10		0.1	0	0	0	0.9									Data analyzed
	931203	M1	5		0	0	0	0	1									Sample size, column A	11
	931203	M2	4		0	0	0.5	0.1	0.5									Sample size, column B	8
	1277	M1	10		0.1	0	0.1	0.1	0.8
	1277	M2	6		0	0.1	0.33	0.17	0.67
		N(embryos):	8	average:	0.125	0.0125	0.15875	0.1575	0.71625
		n(injection sites):	52	stdev:	0.175255	0.0353553	0.180035	0.138641	0.208528

### Sheet: Fig. 3C,D
Fig. 3C,D		at least 4 injection sites/embryo
	Condition: wild-type (untreated)
		embryo #	# inj. sites	normal	ipsilateral	FP stalling	no turning	caudal turns	% normal	% FP stalling	% no turning	% caudal turns				% normal						Statistics (done with Graphpad Prism):
		WT1	14	12			2		0.857143	0	0.142857	0				WT (untreated)	hrGFPII	dsRFP	dsIft88	dsift52
		WT2	8	6			2		0.75	0	0.25	0				0.857143	0.230769	0.2	0.555556	0.526316						Number of families	1
		WT3	22	16		1	5		0.727273	0.0454545	0.227273	0				0.75	0.75	0.666667	0	0.142857						Number of comparisons per family	10
		WT4	8	7		1			0.875	0.125	0	0				0.727273	1	0.8	0.142857	0.230769						Alpha	0.05
		WT5	13	12			1		0.923077	0	0.0769231	0				0.875	0.714286	0.888889	0.571429	0.714286						One-way ANOVA
		WT6	9	6		2	1		0.666667	0.222222	0.111111	0				0.923077	0	0.818182	0.888889	0.333333						Tukey's multiple comparisons test	Mean Diff.	95.00% CI of diff.	Below threshold?	Summary	Adjusted P Value
		WT7	12	11			1		0.916667	0	0.0833333	0				0.666667	0.888889	0.6	0.307692	0.692308						untreated vs. hrGFPII	17.16	-7.141 to 41.45	No	ns	0.2912	A-B
		WT8	13	11			2		0.846154	0	0.153846	0				0.916667	0.636364	0.533333	0.538462	0.6						untreated vs. dsRFP	18.35	-6.857 to 43.55	No	ns	0.2619	A-C
		WT9	12	8			4		0.666667	0	0.333333	0				0.846154	0.857143	0.733333	0.3	0.25						untreated vs. dsIft88	46.95	24.24 to 69.66	Yes	****	<0.0001	A-D
		WT10	10	9		1	1		0.9	0.1	0.1	0				0.666667	0.6	0.7	0.666667	0.461538						untreated vs. dsift52	40.38	17.26 to 63.50	Yes	****	<0.0001	A-E
		WT11	14	13			1		0.928571	0	0.0714286	0				0.9	1	0.166667	0.666667	0.538462						hrGFPII vs. dsRFP	1.189	-21.01 to 23.38	No	ns	0.9999	B-C
		N(embryos):	11					average:	0.823383	0.0447888	0.140919	0				0.928571	0.888889	0.692308	0	0.571429						hrGFPII vs. dsIft88	29.8	10.48 to 49.12	Yes	***	0.0004	B-D
		n(injection sites):	135					stdev:	0.101804	0.074167	0.0955046	0					0.681818	0.5	0.222222	0.444444						hrGFPII vs. dsift52	23.22	3.426 to 43.02	Yes	*	0.0131	B-E
																	0.181818	0.75	0	0.285714						dsRFP vs. dsIft88	28.61	8.162 to 49.05	Yes	**	0.0017	C-D
																	0.454545	0.583333	0.583333	0.538462						dsRFP vs. dsift52	22.03	1.137 to 42.93	Yes	*	0.0335	C-E
	Condition: β-actin::hrGFPII (20ng/µl)/unilateral electroporation																0.692308	1	0.230769	0.25						dsIft88 vs. dsift52	-6.574	-24.39 to 11.24	No	ns	0.842	D-E
		embryo #	# inj. sites	normal	ipsilateral	FP stalling	no turning	caudal turns	% normal	% FP stalling	% no turning	% caudal turns					0.714286		0	0.4375
		N4593	13	3	0	7	5	3	0.230769	0.538462	0.384615	0.230769					0.6		0	0.423077						Test details	Mean 1	Mean 2	Mean Diff.	SE of diff.	n1	n2	q	DF
		N4627	4	3			1		0.75	0	0.25	0					0.888889		0.75	0.411765						untreated vs. hrGFPII	82.55	65.39	17.16	8.728	11	18	2.78	90
		N4622	6	6					1	0	0	0							0	0.214286						untreated vs. dsRFP	82.55	64.2	18.35	9.053	11	15	2.866	90
		N4629	7	5			2		0.714286	0	0.285714	0							0.5	0.428571						untreated vs. dsIft88	82.55	35.59	46.95	8.158	11	27	8.14	90
		N4650	5	0	0	1	5	0	0	0.2	1	0							0.181818	0.352941						untreated vs. dsift52	82.55	42.17	40.38	8.304	11	24	6.877	90
		N4653	9	8			1		0.888889	0	0.111111	0							0.25	0.4						hrGFPII vs. dsRFP	65.39	64.2	1.189	7.973	18	15	0.2109	90
		N4693	11	7			4		0.636364	0	0.363636	0							0.466667	0.454545						hrGFPII vs. dsIft88	65.39	35.59	29.8	6.94	18	27	6.072	90
		N4692	7	6			1		0.857143	0	0.142857	0							0.166667	0.444444						hrGFPII vs. dsift52	65.39	42.17	23.22	7.111	18	24	4.618	90
		N4762	5	3			2		0.6	0	0.4	0							0.833333							dsRFP vs. dsIft88	64.2	35.59	28.61	7.344	15	27	5.509	90
		N4816	12	12					1	0	0	0							0.454545							dsRFP vs. dsift52	64.2	42.17	22.03	7.506	15	24	4.151	90
		N5558	9	8			1		0.888889	0	0.111111	0							0.333333							dsIft88 vs. dsift52	35.59	42.17	-6.574	6.398	27	24	1.453	90
		A4483	22	15		4	4		0.681818	0.181818	0.181818	0
		A4484	11	2		7	6		0.181818	0.636364	0.545455	0
		A4485	11	5		2	4		0.454545	0.181818	0.363636	0
		A4487	13	9		4	1		0.692308	0.307692	0.0769231	0
		A4488	14	10		2	3		0.714286	0.142857	0.214286	0
		A5004	10	6			4		0.6	0	0.4	0
		A5005	9	8			1		0.888889	0	0.111111	0			average:	0.823383	0.654445	0.642181	0.355959	0.422794
		N(embryos):	18					average:	0.654445	0.121612	0.274571	0.0128205			stdev:	0.101804	0.280825	0.228366	0.277129	0.147886
		n(injection sites):	178					stdev:	0.280825	0.195522	0.237559	0.0543928
	Condition: RFP dsRNA (400ng/ul) + β-actin::hrGFPII (20ng/µl)/unilateral electroporation
		embryo #	# inj. sites	normal	ipsilateral	FP stalling	no turning	caudal turns	% normal	% FP stalling	% no turning	% caudal turns
		N5567	5	1	0	3	4	1	0.2	0.6	0.8	0.2
		N5565	9	6		1	2		0.666667	0.111111	0.222222	0
		N5574	10	8			1	1	0.8	0	0.1	0.1
		N5576	9	8		1			0.888889	0.111111	0	0
		N5577	11	9			2		0.818182	0	0.181818	0
		N5580	5	3			2		0.6	0	0.4	0
		N5570	15	8		3	7		0.533333	0.2	0.466667	0
		N5568	15	11			4		0.733333	0	0.266667	0
		N5569	10	7			3		0.7	0	0.3	0
		N6323	6	1		3	3		0.166667	0.5	0.5	0
		N6327	13	9		2	4		0.692308	0.153846	0.307692	0
		N6331	8	4		2	4		0.5	0.25	0.5	0
		A5010	8	6		1	1		0.75	0.125	0.125	0
		A5012	12	7		2	4		0.583333	0.166667	0.333333	0
		A5018	5	5					1	0	0	0
		N(embryos):	15					average:	0.642181	0.147849	0.300227	0.02
		n(injection sites):	141					stdev:	0.228366	0.184463	0.213926	0.0560612
	Condition: Ift88 dsRNA (400ng/ul) + β-actin::hrGFPII (20ng/µl)/unilateral electroporation
		embryo #	# inj. sites	normal	ipsilateral	FP stalling	no turning	caudal turns	% normal	% FP stalling	% no turning	% caudal turns
		N4583	9	5	0	1	4		0.555556	0.111111	0.444444	0
		N4582	15	0	0	11	7		0	0.733333	0.466667	0
		N4572	7	1	0	2	5		0.142857	0.285714	0.714286	0
		N4570	7	4	0	1	2		0.571429	0.142857	0.285714	0
		N4612	9	8		1			0.888889	0.111111	0	0
		N4615	13	4	0	1	9		0.307692	0.0769231	0.692308	0
		N4611	13	7	0	3	4		0.538462	0.230769	0.307692	0
		N4600	10	3	0	2	6		0.3	0.2	0.6	0
		N4602	12	8			4		0.666667	0	0.333333	0
		N4596	12	8	0	2	2		0.666667	0.166667	0.166667	0
		N4608	8	0		0	7		0	0	0.875	0
		N4597	9	2	0	2	6		0.222222	0.222222	0.666667	0
		N4609	6	0	0	3	6		0	0.5	1	0
		N4603	12	7	0	0	5		0.583333	0	0.416667	0
		N4643	13	3	0	7	3		0.230769	0.538462	0.230769	0
		N4641	7	0	0	4	3		0	0.571429	0.428571	0
		N4636	6	0	1		5		0	0	0.833333	0
		N4642	4	3			1		0.75	0	0.25	0
		N4644	7	0	4	5	2		0	0.714286	0.285714	0
		N4748	4	2			2		0.5	0	0.5	0
		N4820	11	2		3	8	1	0.181818	0.272727	0.727273	0.0909091
		N4819	4	1		2	1		0.25	0.5	0.25	0
		N6274	15	7			8		0.466667	0	0.533333	0
		N6287	6	1		3	2		0.166667	0.5	0.333333	0
		N6281	12	10			2		0.833333	0	0.166667	0
		N6309	11	5	1	3	6		0.454545	0.272727	0.545455	0
		N6308	9	3		5	6		0.333333	0.555556	0.666667	0
		N(embryos):	27					average:	0.355959	0.248366	0.471132	0.003367
		n(injection sites):	251					stdev:	0.277129	0.240944	0.244387	0.0174955
	Condition: Ift52 dsRNA (400ng/ul) + β-actin::hrGFPII (20ng/µl)/unilateral electroporation
		embryo #	# inj. sites	normal	ipsilateral	FP stalling	no turning	caudal turns	% normal	% FP stalling	% no turning	% caudal turns
		N5430	19	10		6	7		0.526316	0.315789	0.368421	0
		N5425	7	1		4	3	0	0.142857	0.571429	0.428571	0
		N5426	13	3		6	5	1	0.230769	0.461538	0.384615	0.0769231
		N5427	7	5			2		0.714286	0	0.285714	0
		N5431	12	4		3	6		0.333333	0.25	0.5	0
		N5434	13	9	1	2	2		0.692308	0.153846	0.153846	0
		N5424	5	3		2	2		0.6	0.4	0.4	0
		N5502	16	4		9	9		0.25	0.5625	0.5625	0
		N5499	13	6	2	7	5		0.461538	0.538462	0.384615	0
		N5495	13	7		5	4		0.538462	0.384615	0.307692	0
		N5501	14	8		3	3		0.571429	0.214286	0.214286	0
		N5493	9	4		1	5		0.444444	0.111111	0.555556	0
		N5491	7	2		3	3		0.285714	0.428571	0.428571	0
		N5497	13	7	0	2	4		0.538462	0.153846	0.307692	0
		N5496	12	3		2	8		0.25	0.166667	0.666667	0
		N5498	16	7		2	6		0.4375	0.125	0.375	0
		A4471	26	11		4	14		0.423077	0.153846	0.538462	0
		A4473	17	7	1	7	4		0.411765	0.411765	0.235294	0
		A4475	14	3		9	5		0.214286	0.642857	0.357143	0
		A4478	21	9		6	7		0.428571	0.285714	0.333333	0
		A4479	17	6		5	8		0.352941	0.294118	0.470588	0
		A4481	10	4		1	5		0.4	0.1	0.5	0
		A5019	11	5	1	1		4	0.454545	0.0909091	0	0.363636
		A5025	18	8		4	8		0.444444	0.222222	0.444444	0
		N(embryos):	24					average:	0.422794	0.293295	0.383459	0.0183566
		n(injection sites):	323					stdev:	0.147886	0.177722	0.145004	0.0751987

### Sheet: Fig. 3E,F,H,I
Fig. 3E,F		at least 4 injection sites/embryo
	Condition: RFP dsRNA (400ng/ul) + β-actin::hrGFPII (20ng/µl)/dorsal electroporation
														% normal (dorsal electro.)			Statistics (done with Graphpad Prism):
		embryo #	# inj. sites	normal	ipsilateral	FP stalling	no turning	caudal turns	% normal	% FP stalling	% no turning	% caudal turns		dsRFP	dsIft88						Table Analyzed	Fig.3E dorsal
		N6293	7	6			1		0.857143	0	0.142857	0		0.857143	0.2
		N6294	4	2			2		0.5	0	0.5	0		0.5	0						Column B	dsIft88
		N6315	4		2	1	2		0	0.25	0.5	0		0	0.25						vs.	vs.
		N6316	4	3	1	1			0.75	0.25	0	0		0.75	0.2						Column A	dsRFP
		N6329	12	9		1	2		0.75	0.0833333	0.166667	0		0.75	0.6
		N6328	11	6			5		0.545455	0	0.454545	0		0.545455	0.4						Unpaired t test
		N6764	7	6	1	1			0.857143	0.142857	0	0		0.857143	0.25						P value	0.038
		N(embryos):	7					average:	0.608534	0.103741	0.25201	0			0.5						P value summary	*
		n(injection sites):	49					stdev:	0.302685	0.113296	0.227389	0			0.666667						Significantly different (P < 0.05)?	Yes
															0.25						One- or two-tailed P value?	Two-tailed
	Condition: Ift88 dsRNA (400ng/ul) + β-actin::hrGFPII (20ng/µl)/dorsal electroporation														0.2						t, df	t=2.215, df=21
		embryo #	# inj. sites	normal	ipsilateral	FP stalling	no turning	caudal turns	% normal	% FP stalling	% no turning	% caudal turns			0.8
		N6271	5	1		2	4		0.2	0.4	0.8	0			0.3						How big is the difference?
		N6285	4			1	4		0	0.25	1	0			0.555556						Mean of column A	61
		N6277	4	1			3	1	0.25	0	0.75	0.25			0.5						Mean of column B	35.5
		N6312	5	1		1	4		0.2	0.2	0.8	0			0						Difference between means (B - A) ± SEM	-25.50 ± 11.51
		N6311	5	3	1		1		0.6	0	0.2	0	average:	0.608534	0.354514						95% confidence interval	-49.44 to -1.556
		N6310	5	2			3		0.4	0	0.6	0	stdev:	0.302685	0.230898						R squared (eta squared)	0.1894
		N6300	4	1		2	2		0.25	0.5	0.5	0
		N6303	4	2			2		0.5	0	0.5	0									F test to compare variances
		N6346	6	4		1	2		0.666667	0.166667	0.333333	0									F, DFn, Dfd	1.717, 6, 15
		N6337	8	2			6		0.25	0	0.75	0									P value	0.37
		N6341	5	1		3	2		0.2	0.6	0.4	0									P value summary	ns
		N6751	5	4			1		0.8	0	0.2	0									Significantly different (P < 0.05)?	No
		N6754	10	3	1	5	4		0.3	0.5	0.4	0
		N6755	9	5	1	3	4	1	0.555556	0.333333	0.444444	0.111111									Data analyzed
		N6760	4	2		1	2		0.5	0.25	0.5	0									Sample size, column A	7
		N6769	7	0	2	2	6		0	0.285714	0.857143	0									Sample size, column B	16
		N(embryos):	16					average:	0.354514	0.217857	0.564683	0.0225694
		n(injection sites):	90					stdev:	0.230898	0.207547	0.238952	0.0666811
Fig. 3H,I
	Condition: RFP dsRNA (400ng/ul) + β-actin::hrGFPII (20ng/µl)/ventral electroporation
		embryo #	# inj. sites	normal	ipsilateral	FP stalling	no turning	caudal turns	% normal	% FP stalling	% no turning	% caudal turns		% normal (ventral electro.)			Statistics (done with Graphpad Prism):
		N6693	5	3			2		0.6	0	0.4	0		dsRFP	dsIft88
		N6690	6	5		1	1		0.833333	0.166667	0.166667	0		0.6	0.75						Table Analyzed	Fig. 3H ventral
		N6687	4	4					1	0	0	0		0.833333	0.533333
		N6686	4	4					1	0	0	0		1	0.4						Column B	dsIft88
		N6688	6	4			2		0.666667	0	0.333333	0		1	0.857143						vs.	vs.
		N6684	14	12			2		0.857143	0	0.142857	0		0.666667	0						Column A	dsRFP
		N6695	13	11			2		0.846154	0	0.153846	0		0.857143	0.5
		N6694	11	8			3		0.727273	0	0.272727	0		0.846154	0.733333						Unpaired t test
		N(embryos):	8					average:	0.816321	0.0208333	0.183679	0		0.727273	0.285714						P value	0.0173
		n(injection sites):	63					stdev:	0.145132	0.0589256	0.145132	0			0.142857						P value summary	*
															0.833333						Significantly different (P < 0.05)?	Yes
	Condition: Ift88 dsRNA (400ng/ul) + β-actin::hrGFPII (20ng/µl)/ventral electroporation														0.666667						One- or two-tailed P value?	Two-tailed
															0.444444						t, df	t=2.583, df=21
		embryo #	# inj. sites	normal	ipsilateral	FP stalling	no turning	caudal turns	% normal	% FP stalling	% no turning	% caudal turns			0.444444
		N4583	4	3			1		0.75	0	0.25	0			0.6						How big is the difference?
		N4634	15	8	2	7	1		0.533333	0.466667	0.0666667	0			1						Mean of column A	81.63
		N4641	5	2			3		0.4	0	0.6	0									Mean of column B	54.6
		N4642	7	6			1		0.857143	0	0.142857	0									Difference between means (B - A) ± SEM	-27.03 ± 10.46
		N4645	4	0		3	1		0	0.75	0.25	0									95% confidence interval	-48.78 to -5.268
		N4756	10	5			5		0.5	0	0.5	0									R squared (eta squared)	0.2411
		N4747	15	11		3	1		0.733333	0.2	0.0666667	0
		N4831	7	2			5		0.285714	0	0.714286	0									F test to compare variances
		N6682	7	1			6		0.142857	0	0.857143	0									F, DFn, Dfd	3.569, 14, 7
		N6672	12	10			2		0.833333	0	0.166667	0									P value	0.0972
		N6675	9	6			3		0.666667	0	0.333333	0									P value summary	ns
		N6676	9	4			5		0.444444	0	0.555556	0									Significantly different (P < 0.05)?	No
		N6678	9	4	3		4		0.444444	0	0.444444	0
		N6677	10	6	3	1	3		0.6	0.1	0.3	0									Data analyzed
		N6673	7	7					1	0	0	0									Sample size, column A	8
		N(embryos):	15					average:	0.546085	0.101111	0.349841	0									Sample size, column B	15
		n(injection sites):	130					stdev:	0.274159	0.219891	0.25473	0

### Sheet: Fig.4
Fig.4C
			normalized ratio electro:ctrl			Statistics (done with Graphpad Prism):
		embryo	GFP ctrl	dsIft88						Table Analyzed	GFP vs dsIft88
		1	1.16158	0.87404
		2	0.838421	0.882773						Column B	dsIft88
		3	0.935062	0.54292						vs.	vs.
		4	1.01647	0.563611						Column A	GFP Ctrl
		5	1.04847	0.832027
		average:	1	0.739074						Unpaired t test
		stdev:	0.121504	0.170858						P value	0.0238
		N(embryos):	5	5						P value summary	*
										Significantly different (P < 0.05)?	Yes
										One- or two-tailed P value?	Two-tailed
										t, df	t=2.783, df=8
										How big is the difference?
										Mean of column A	1
										Mean of column B	0.7391
										Difference between means (B - A) ± SEM	-0.2609 ± 0.09376
										95% confidence interval	-0.4771 to -0.04471
										R squared (eta squared)	0.4919
										F test to compare variances
										F, DFn, Dfd	1.977, 4, 4
										P value	0.5253
										P value summary	ns
										Significantly different (P < 0.05)?	No
										Data analyzed
										Sample size, column A	5
										Sample size, column B	5
Fig.4D
						Statistics (done with Graphpad Prism):
dsIft88:	embryo #	total injection sites #	normal injection sites	% of normal injection sites						Table Analyzed	Hhip rescue
	593	19	11	0.578947
	621	10	4	0.4						Column B	dsIft88+Hhip
	628	11	5	0.454545						vs.	vs.
	632	12	2	0.166667						Column A	dsIft88
	633	10	3	0.3
	n(injection sites)	62	average:	0.380032						Unpaired t test
	N(embryos)	5	stdev:	0.156083						P value	0.0312
										P value summary	*
										Significantly different (P < 0.05)?	Yes
dsIft88+Hhip:	embryo #	total injection sites #	normal injection sites	% of normal injection sites						One- or two-tailed P value?	Two-tailed
	581	10	8	0.8						t, df	t=2.440, df=12
	582	5	5	1
	585	17	6	0.352941						How big is the difference?
	590	15	8	0.533333						Mean of column A	38
	606	5	3	0.6						Mean of column B	63.5
	610	5	4	0.8						Difference between means (B - A) ± SEM	25.50 ± 10.45
	613	5	3	0.6						95% confidence interval	2.725 to 48.27
	614	10	6	0.6						R squared (eta squared)	0.3315
	616	7	3	0.428571
	n(injection sites)	79	average:	0.634983						F test to compare variances
	N(embryos)	9	stdev:	0.201201						F, DFn, Dfd	1.662, 8, 4
										P value	0.6552
										P value summary	ns
										Significantly different (P < 0.05)?	No
										Data analyzed
										Sample size, column A	5
										Sample size, column B	9

### Sheet: Fig. 5
Fig. 5F
									percentage					Statistics (done with Graphpad Prism):	(% of rostral turn 4-24h was compared)
	15µM Cyclopamine		0-4h			4-24h			0-4h		4-24h				Table Analyzed	Cyclopamine
		Embryo #	rostral turn	caudal turn	stalling	rostral turn	caudal turn	stalling	rostral turn	aberrant phenotype	rostral turn	aberrant phenotype
		2353	20	0	0	35	24	2	1	0	0.57377	0.42623			Column D	Cyclopamine 4-24h
		2554	7	0	0	49	21	6	1	0	0.644737	0.355263			vs.	vs.
		2685	9	0	0	20	13	14	1	0	0.425532	0.574468			Column C	EtOH Ctrl 4-24h
		n(axons)	36			184
		N(embryos)	3					average:	1	0	0.548013	0.451987			Unpaired t test
								stdev:	0	0	0.111849	0.111849			P value	0.0034
															P value summary	**
									percentage						Significantly different (P < 0.05)?	Yes
	EtOH control		0-4h			4-24h			0-4h		4-24h				One- or two-tailed P value?	Two-tailed
		Embryo #	rostral turn	caudal turn	stalling	rostral turn	caudal turn	stalling	rostral turn	aberrant phenotype	rostral turn	aberrant phenotype			t, df	t=6.215, df=4
		2411	2	0	0	62	0	0	1	0	1	0
		2702	10	0	0	69	1	2	1	0	0.958333	0.0416667			How big is the difference?
		2718	7	0	0	60	4	0	1	0	0.9375	0.0625			Mean of column C	96.53
		n(axons)	19			198									Mean of column D	54.8
		N(embryos)	3					average:	1	0	0.965278	0.0347222			Difference between means (D - C) ± SEM	-41.73 ± 6.714
								stdev:	0	0	0.0318234	0.0318234			95% confidence interval	-60.37 to -23.08
															R squared (eta squared)	0.9062
															F test to compare variances
															F, DFn, Dfd	12.35, 2, 2
															P value	0.1498
															P value summary	ns
															Significantly different (P < 0.05)?	No
															Data analyzed
															Sample size, column C	3
															Sample size, column D	3
Fig. 5G
									percentage					Statistics (done with Graphpad Prism):	(% of rostral turn 4-24h was compared)
	20µM Itraconazole		0-4h			4-24h			0-4h		4-24h				Table Analyzed	Itraconazole
		Embryo #	rostral turn	caudal turn	stalling	rostral turn	caudal turn	stalling	rostral turn	aberrant phenotype	rostral turn	aberrant phenotype
		1323	3	0	0	23	7	14	1	0	0.522727	0.477273			Column D	Itraconazole 4-24h
		1342	27	0	0	35	13	4	1	0	0.673077	0.326923			vs.	vs.
		2731	10	0	0	30	9	7	1	0	0.652174	0.347826			Column C	DMSO Ctrl 4-24h
		n(axons)	40			142
		N(embryos)	3					average:	1	0	0.615993	0.384007			Unpaired t test
								stdev:	0	0	0.0814436	0.0814436			P value	0.0022
															P value summary	**
									percentage						Significantly different (P < 0.05)?	Yes
	DMSO control		0-4h			4-24h			0-4h		4-24h				One- or two-tailed P value?	Two-tailed
		Embryo #	rostral turn	caudal turn	stalling	rostral turn	caudal turn	stalling	rostral turn	aberrant phenotype	rostral turn	aberrant phenotype			t, df	t=6.998, df=4
		1424	2	0	0	44	0	1	1	0	0.977778	0.0222222
		2732	16	0	0	82	5	1	1	0	0.931818	0.0681818			How big is the difference?
		2746	21	0	0	98	3	0	1	0	0.970297	0.029703			Mean of column C	96
		n(axons)	39			234									Mean of column D	61.6
		N(embryos)	3					average:	1	0	0.959964	0.0400357			Difference between means (D - C) ± SEM	-34.40 ± 4.915
								stdev:	0	0	0.0246606	0.0246606			95% confidence interval	-48.04 to -20.75
															R squared (eta squared)	0.9245
															F test to compare variances
															F, DFn, Dfd	10.90, 2, 2
															P value	0.1681
															P value summary	ns
															Significantly different (P < 0.05)?	No
															Data analyzed
															Sample size, column C	3
															Sample size, column D	3

### Sheet: Fig. 6
	Fig. 6E												Fig. 6F
														% of normal injection sites/embryo
		Hhip norm. intensity (electro:control)												miSmo	miSmo+hSmoWT	miSmo+hSmoCLD
		miSmo	miSmo+hSmoWT	miSmo+hSmoCLD										0.58	0.5	0.17
		0.600001	0.515338	0.586031										0.4	0.73	0.23
		0.315305	1.36382	0.67035										0.15	0.33	0.38
		0.402898	1.00162	0.495818										0.14	0.57	0.22
		0.495818	1.11922	0.204964										0.33	0.69
		0.204964												0.6	0.86
														0.29	0.78
														0
													average:	0.31125	0.637143	0.25
	average:	0.403797	1	0.489291									Stdev:	0.198899	0.168668	0.0784219
	Stdev:	0.137354	0.308819	0.175375									N(embryos):	8	7	4
	N(embryos):	5	4	4
	Statistics (done with Graphpad Prism):												Statistics (done with Graphpad Prism):
	Number of families	1											Number of families	1
	Number of comparisons per family	3											Number of comparisons per family	3
	Alpha	0.05											Alpha	0.05
	One-way ANOVA with Tukey's multiple comparisons test	Mean Diff.	95.00% CI of diff.	Below threshold?	Summary	Adjusted P Value							One-way ANOVA with Tukey's multiple comparisons test	Mean Diff.	95.00% CI of diff.	Significant?	Summary	Adjusted P Value
	miSmo vs. miSmo+hSmowt	-0.5962	-1.046 to -0.1462	Yes	*	0.0116	A-B						miSmo vs. miSmo+hSmoWT	-32.59	-57.13 to -8.050	Yes	**	0.0092	A-B
	miSmo vs. miSmo+hSmoCLD	-0.08549	-0.5355 to 0.3645	No	ns	0.8631	A-C						miSmo vs. miSmo+hSmoCLD	6.125	-22.91 to 35.16	No	ns	0.8508	A-C
	miSmo+hSmowt vs. miSmo+hSmoCLD	0.5107	0.03636 to 0.9851	Yes	*	0.0354	B-C						miSmo+hSmoWT vs. miSmo+hSmoCLD	38.71	8.996 to 68.43	Yes	*	0.0105	B-C
	Test details	Mean 1	Mean 2	Mean Diff.	SE of diff.	n1	n2	q	DF				Test details	Mean 1	Mean 2	Mean Diff.	SE of diff.	n1	n2	q	DF
	miSmo vs. miSmo+hSmowt	0.4038	1	-0.5962	0.1642	5	4	5.136	10				miSmo vs. miSmo+hSmoWT	31.13	63.71	-32.59	9.51	8	7	4.846	16
	miSmo vs. miSmo+hSmoCLD	0.4038	0.4893	-0.08549	0.1642	5	4	0.7365	10				miSmo vs. miSmo+hSmoCLD	31.13	25	6.125	11.25	8	4	0.7698	16
	miSmo+hSmowt vs. miSmo+hSmoCLD	1	0.4893	0.5107	0.173	4	4	4.174	10				miSmo+hSmoWT vs. miSmo+hSmoCLD	63.71	25	38.71	11.52	7	4	4.754	16

### Sheet: Fig. S2
Fig. S2D
		Shh relative intensity				BG relative intensity					Statistics (done with Graphpad Prism):
		hindlimb	mid-trunk	forelimb		hindlimb	mid-trunk	forelimb								mid-trunk	forelimb
		1	0.864878	0.799369		1	1.21828	1.09209							Theoretical mean	1	1
		1	0.955696	0.865302		1	1.08047	1.02582							Actual mean	0.905	0.7517
		1	0.910937	0.674282		1	0.959356	1.05362							Number of values	12	12
		1	0.859133	0.811777		1	1.0926	1.00572
		1	0.802752	0.431394		1	1.09314	1.16643							One sample t test
		1	1.00904	0.813085		1	1.11793	1.08026							t, df	t=3.737, df=11	t=5.934, df=11
		1	0.943241	0.751717		1	1.10487	1.13593							P value (two tailed)	0.0033	<0.0001
		1	0.964387	0.998746		1	0.966888	0.970965							P value summary	**	****
		1	1.02501	0.705033		1	1.02636	0.894968							Significant (alpha=0.05)?	Yes	Yes
		1	0.973622	0.823248		1	0.951834	0.898715
		1	0.758286	0.583032		1	1.09301	1.06308							How big is the discrepancy?
		1	0.799552	0.769515		1	1.05273	1.08117							Discrepancy	-0.095	-0.2483
	average	1	0.905544	0.752208		1	1.06312	1.03906							SD of discrepancy	0.08806	0.145
	stdev	0	0.0875618	0.144044		0	0.0772576	0.0847793							SEM of discrepancy	0.02542	0.04185
	std error	0	0.0252769	0.041582		0	0.0223023	0.0244737							95% confidence interval	-0.1510 to -0.03905	-0.3404 to -0.1562
															R squared (partial eta squared)	0.5594	0.762

### Sheet: Fig. S5
Figure S5C
		normalized expression level GFP/EBFP2						Statistics (done with Graphpad Prism):					Number of families	1
		Control	siRFP	siIft52	siIft88								Number of comparisons per family	6
		0.259486	0.702073	0.189147	0.444123								Alpha	0.05
		0.667638	1.17817	0.195365	0.230191
		0.900017	0.70144	0.161606	0.848222								One-way ANOVA with Tukey's multiple comparisons test	Mean Diff.	95.00% CI of diff.	Below threshold?	Summary	Adjusted P Value
		1.77217	0.733613	0.184994	1.09736								Control vs. siRFP	0.067	-0.4061 to 0.5401	No	ns	0.9808	A-B
		0.451115	0.987859	0.188999	0.202441								Control vs. siIft52	0.805	0.3319 to 1.278	Yes	***	0.0003	A-C
		0.985781	1.01345	0.157549	0.377061								Control vs. siIft88	0.144	-0.3291 to 0.6171	No	ns	0.8448	A-D
		0.676117	1.04819	0.197362	1.49189								siRFP vs. siIft52	0.738	0.2649 to 1.211	Yes	***	0.0009	B-C
		0.978356	0.996086	0.177446	1.08365								siRFP vs. siIft88	0.077	-0.3961 to 0.5501	No	ns	0.9714	B-D
		1.52137	1.11332	0.2342	0.960995								siIft52 vs. siIft88	-0.661	-1.134 to -0.1879	Yes	**	0.0032	C-D
		1.78794	0.867859	0.26628	1.83591
	average	1	0.934207	0.195295	0.857185								Test details	Mean 1	Mean 2	Mean Diff.	SE of diff.	n1	n2	q	DF
	stdev	0.533812	0.173297	0.0326916	0.548081								Control vs. siRFP	1.001	0.934	0.067	0.1757	10	10	0.5394	36
	std error	0.168806	0.0548014	0.010338	0.173318								Control vs. siIft52	1.001	0.196	0.805	0.1757	10	10	6.48	36
													Control vs. siIft88	1.001	0.857	0.144	0.1757	10	10	1.159	36
													siRFP vs. siIft52	0.934	0.196	0.738	0.1757	10	10	5.941	36
													siRFP vs. siIft88	0.934	0.857	0.077	0.1757	10	10	0.6199	36
													siIft52 vs. siIft88	0.196	0.857	-0.661	0.1757	10	10	5.321	36
Figure S5D
		normalized expression level GFP/EBFP2						Statistics (done with Graphpad Prism):					Number of families	1
		Control	siRFP	siIft52	siIft88								Number of comparisons per family	6
		1.03448	0.616379	0.591148	0.0934752								Alpha	0.05
		0.865823	0.831325	0.429388	0.263475
		0.802247	0.589107	0.380785	0.243577								One-way ANOVA with Tukey's multiple comparisons test	Mean Diff.	95.00% CI of diff.	Below threshold?	Summary	Adjusted P Value
		0.948798	0.683128	0.727461	0.382908								Control vs. siRFP	0.309	0.02412 to 0.5939	Yes	*	0.0292	A-B
		1.05529	0.524393	0.368014	0.261176								Control vs. siIft52	0.274	-0.01088 to 0.5589	No	ns	0.0631	A-C
		0.982267	0.659869	0.539774	0.216327								Control vs. siIft88	0.71	0.4251 to 0.9949	Yes	****	<0.0001	A-D
		1.15591	0.778773	0.914177	0.3792								siRFP vs. siIft52	-0.035	-0.3199 to 0.2499	No	ns	0.9873	B-C
		0.94619	0.826546	0.759443	0.0942883								siRFP vs. siIft88	0.401	0.1161 to 0.6859	Yes	**	0.003	B-D
		1.19801	0.605195	1.73485	0.758008								siIft52 vs. siIft88	0.436	0.1511 to 0.7209	Yes	**	0.0012	C-D
		1.01098	0.799976	0.833704	0.229511
	average	1	0.691469	0.727875	0.292194								Test details	Mean 1	Mean 2	Mean Diff.	SE of diff.	n1	n2	q	DF
	stdev	0.120566	0.110425	0.401947	0.190109								Control vs. siRFP	1.001	0.692	0.309	0.1058	10	10	4.131	36
	std error	0.0381262	0.0349195	0.127107	0.0601178								Control vs. siIft52	1.001	0.727	0.274	0.1058	10	10	3.663	36
													Control vs. siIft88	1.001	0.291	0.71	0.1058	10	10	9.493	36
													siRFP vs. siIft52	0.692	0.727	-0.035	0.1058	10	10	0.4679	36
													siRFP vs. siIft88	0.692	0.291	0.401	0.1058	10	10	5.361	36
													siIft52 vs. siIft88	0.727	0.291	0.436	0.1058	10	10	5.829	36

### Sheet: Fig. S6
		EGFP-Smo			Statistics (done with Graphpad Prism):								EGFP-Smorev
		normalized expression level GFP/RFP							Table Analyzed	EGFP-Smo			normalized expression level GFP/EBFP2			Table Analyzed	EGFP-Smo(rev)
		miLuc	miSmo										miLuc	miSmo
		1.64481	0.3123						Column B	miSmo			0.962726	0.91525		Column B	miSmo
		0.704311	0.359552						vs.	vs.			0.994744	0.827028		vs.	vs.
		0.829362	0.422974						Column A	miLuc			1.06476	0.937054		Column A	miLuc
		0.980765	0.324289										0.708431	0.804697
		1.31034	0.252814						Unpaired t test				1.26934	0.740392		Unpaired t test
		0.939832	0.27088						P value	<0.0001		average	1	0.844884		P value	0.1577
		0.710084	0.29497						P value summary	****		stdev	0.20197	0.0810848		P value summary	ns
		0.648586	0.352946						Significantly different (P < 0.05)?	Yes		std error	0.0903237	0.0362622		Significantly different (P < 0.05)?	No
		1.09569	0.359358						One- or two-tailed P value?	Two-tailed						One- or two-tailed P value?	Two-tailed
		1.10073	0.357026						t, df	t=10.47, df=28						t, df	t=1.559, df=8
		0.986689	0.284263
		1.05471	0.263178						How big is the difference?							How big is the difference?
		1.08852	0.288117						Mean of column A	1						Mean of column A	0.998
		1.01809	0.231713						Mean of column B	0.308						Mean of column B	0.846
		0.887479	0.266154						Difference between means (B - A) ± SEM	-0.6920 ± 0.06608						Difference between means (B - A) ± SEM	-0.1520 ± 0.09752
	average	1	0.309369						95% confidence interval	-0.8274 to -0.5566						95% confidence interval	-0.3769 to 0.07288
	stdev	0.251207	0.0523214						R squared (eta squared)	0.7966						R squared (eta squared)	0.2329
	std error	0.0648613	0.0135093
									F test to compare variances							F test to compare variances
									F, DFn, Dfd	22.73, 14, 14						F, DFn, Dfd	5.812, 4, 4
									P value	<0.0001						P value	0.1166
									P value summary	****						P value summary	ns
									Significantly different (P < 0.05)?	Yes						Significantly different (P < 0.05)?	No
									Data analyzed							Data analyzed
									Sample size, column A	15						Sample size, column A	5
									Sample size, column B	15						Sample size, column B	5
